# CCSN: Single Cell RNA Sequencing Data Analysis by Conditional Cell-specific Network

**DOI:** 10.1101/2020.01.25.919829

**Authors:** Lin Li, Hao Dai, Zhaoyuan Fang, Luonan Chen

## Abstract

The rapid advancement of single cell technologies has shed new light on the complex mechanisms of cellular heterogeneity. However, compared with bulk RNA sequencing (RNA-seq), single-cell RNA-seq (scRNA-seq) suffers from higher noise and lower coverage, which brings new computational difficulties. Based on statistical independence, cell-specific network (CSN) is able to quantify the overall associations between genes for each cell, yet suffering from a problem of overestimation related to indirect effects. To overcome this problem, we propose the “conditional cell-specific network” (CCSN) method, which can measure the direct associations between genes by eliminating the indirect associations. CCSN can be used for cell clustering and dimension reduction on a network basis of single cells. Intuitively, each CCSN can be viewed as the transformation from less “reliable” gene expression to more “reliable” gene-gene associations in a cell. Based on CCSN, we further design network flow entropy (NFE) to estimate the differentiation potency of a single cell. A number of scRNA-seq datasets were used to demonstrate the advantages of our approach: (1) one direct association network for one cell; (2) most existing scRNA-seq methods designed for gene expression matrices are also applicable to CCSN-transformed degree matrices; (3) CCSN-based NFE helps resolving the direction of differentiation trajectories by quantifying the potency of each cell. CCSN is publicly available at http://sysbio.sibcb.ac.cn/cb/chenlab/soft/CCSN.zip.
