## Supplementary material for "CCSN: Single Cell RNA Sequencing Data Analysis by Conditional Cell-specific Network": Table S2

### Sheet: Sheet1
Table S2 Datasets used in this study
Datasets	No. of cells	No. of clusters	No. of genes used in analysis	No. of conditional genes used in analysis	Normalization method	Gene selection rules	Data Sources
Buettner	182	3	8989	3	FPKM	FPKM per cell on average >5	Supplementary Data
Kolodziejczyk	704	3	10685	5	Normalized-count	Counts per cell on average >10	E-MTAB-2600
Chu-time	758	6	13059	3	FPKM	Expressed in at least 10 cells	GSE75748
Chu-type	1018	7	13939	5	FPKM	Expressed in at least 10 cells	GSE75748
Kim	118	3	13392	2	TPM	Expressed in at least 10 cells	GSE73121
Yang	447	7	11853	4	TPM	Expressed in at least 10% cells	GSE90047
Wang	483	6	8889	2	Normalized-count	Expressed in at least 10% cells	GSE102066
Gokce	705	10	10475	4	CPM	Expressed in at least 10% cells	GSE82187
LUAD of TCGA	592	2	15490	2	FPKM	Expressed in at least 200 samples	The Cancer Genome Atlas (TCGA) Project: TCGA-LUAD (https://cancergenome.nih.gov
10x PBMC	11528	11	13928	1, 2, 3	Normalized-count	Expressed in at least 50 samples
Tabula Muris_facs_Aorta	364	4	11032	5	Normalized-count	Expressed in at least 5% cells	GSE109774
Tabula Muris_facs_Limb Muscle	1090	6	9529	5	Normalized-count	Expressed in at least 5% cells	GSE109774
Tabula Muris_droplet1	23321	3	7357	1	Normalized-count	Expressed in at least 5% cells	GSE109774
